# A functional investigation of antibody Fc-FcRn variant binding guided by *in silico* free energy perturbation methods

**DOI:** 10.64898/2026.04.28.721095

**Authors:** Jared M. Sampson, Alina P. Sergeeva, Tianyang Gao, Young Do Kwon, Eswar Reddem, Fabiana A. Bahna, Seetha M. Mannepalli, Baoshan Zhang, Peter D. Kwong, Lawrence Shapiro, Barry Honig, Richard A. Friesner

**Affiliations:** Department of Biochemistry and Molecular Biophysics, Columbia University, New York, NY, USA, 10027; Department of Chemistry, Columbia University, New York, NY, USA, 10027; Life Sciences Software, Schrödinger, Inc., New York, NY, USA, 10036; Department of Systems Biology, Columbia University, New York, NY, USA, 10032; Vaccine Research Center, National Institute of Allergy and Infectious Diseases, National Institutes of Health, Bethesda, MD, USA, 20892; Zuckerman Mind Brain Behavior Institute, Columbia University, New York, NY, USA, 10027; Aaron Diamond AIDS Research Center, Columbia University, New York, NY, USA, 10032; Department of Medicine, Columbia University, New York, NY, USA, 10032

**Author notes:** Corresponding author: Email addresses (Barry Honig), (Richard A. Friesner).

**Keywords:** antibody-receptor interactions, binding affinity prediction, free-energy methods

## Abstract

Accurate calculation of energy changes upon mutation is a key requirement for the effective use of computational methods in protein design. In this study, we applied free energy perturbation (FEP) calculations to predict the effects of mutations on the binding free energy between the immunoglobulin subtype G (IgG) antibody fragment-crystallizable (Fc) region and the neonatal Fc receptor (FcRn), an interaction that is primarily responsible for antibody half-life. We assembled an extensive experimental dataset of Fc-FcRn binding affinities for wild-type (*wt*) and mutant complexes, including values from literature and from newly measured results. Starting from a crystal structure of the M252Y/S254T/T256E (“YTE”) Fc variant bound to FcRn, we prepared all-atom models of human IgG1-subtype *wt* and YTE variant Fc-FcRn complexes, adding explicit hydrogens and assigning protonation states for key ionizable residues. Initial results using standard FEP protocols to compute relative binding free energies were promising but exhibited multiple outliers. By accounting for coupling effects for FEP mutations near key histidine residues, we improved the results for several outliers, suggesting such coupling as an important approach for pH-sensitive systems. Further, upon determining new crystal structures of four Fc variants at multiple pH values, we observed subtle conformational changes in unbound Fc; by accounting for these conformational changes in FEP calculations, we additionally improved agreement with experiment. The detailed structural and energetic analyses of the Fc-FcRn system we present here thus provide an accurate energy-calculation framework to enable rational *in silico* design of novel Fc variants.

**Significance:** The ability to determine changes in binding affinity upon mutation is critical to structure-based protein design. In this study, we demonstrate a successful computational approach using free energy perturbation (FEP) calculations on the antibody Fc-FcRn complex, a medically relevant system with implications for both therapeutic and prophylactic antibody use. Our successful calculation of accurate binding energies across a wide range of cases speaks to the power of the FEP methodology in navigating the free energy landscapes of dynamic molecular complexes. Furthermore, we show that accurate Fc-FcRn affinity calculations required careful consideration of conformational flexibility between bound and unbound states, contributing to our functional understanding of a system that will be important for future rational antibody-design efforts.
