## Supplementary Dataset 1 for "A functional investigation of antibody Fc-FcRn variant binding guided by *in silico* free energy perturbation methods"

variant_name	fc_mutations	fcrn_mutations	source	source_variant_name	antibody	temp_C	pH	Kd_nM	err_Kd_nM	ineq	exp_dg	exp_dg_err	n_meas	wt_exp_dg	wt_exp_dg_err	exp_ddg	exp_ddg_err	wt_exp_dg_offset	offset_exp_dg
wt	wt	wt	Monnet 2014 & Monnet 2015		CAT 13.6E12 (anti-CD20)	25	6.0000	101.0000			-9.5438			-9.5438		0.0000		0.9238	-8.6200
YTE	M252Y/S254T/T256E	wt	Monnet 2014 & Monnet 2015		CAT 13.6E12 (anti-CD20)	25	6.0000	54.0000			-9.9148			-9.5438		-0.3710		0.9238	-8.9910
NVY	T256N/A378V/N434Y	wt	Monnet 2014 & Monnet 2015		CAT 13.6E12 (anti-CD20)	25	6.0000	26.0000			-10.3478			-9.5438		-0.8040		0.9238	-9.4241
wt	wt	wt	Mackness 2019		mAb1	25	6.0000	2380.0000	470.0000		-7.6717	0.1303		-7.6717	0.1303	0.0000	0.1843	-0.9483	-8.6200
	M252Y	wt	Mackness 2019		mAb1	25	6.0000	3100.0000	1500.0000		-7.5151	0.3919		-7.6717	0.1303	0.1566	0.4130	-0.9483	-8.4634
	T256D	wt	Mackness 2019		mAb1	25	6.0000	6700.0000	3540.0000		-7.0585	0.4453		-7.6717	0.1303	0.6132	0.4640	-0.9483	-8.0068
	T307E	wt	Mackness 2019		mAb1	25	6.0000	8130.0000	5070.0000		-6.9439	0.5789		-7.6717	0.1303	0.7278	0.5934	-0.9483	-7.8922
	T307Q	wt	Mackness 2019		mAb1	25	6.0000	5720.0000	1530.0000		-7.1522	0.1844		-7.6717	0.1303	0.5195	0.2258	-0.9483	-8.1005
	T307W	wt	Mackness 2019		mAb1	25	6.0000	8740.0000	2440.0000		-6.9010	0.1940		-7.6717	0.1303	0.7707	0.2337	-0.9483	-7.8493
	N434F	wt	Mackness 2019		mAb1	25	6.0000	165.0000	73.0000		-9.2530	0.3461		-7.6717	0.1303	-1.5813	0.3698	-0.9483	-10.2013
	N434Y	wt	Mackness 2019		mAb1	25	6.0000	137.0000	33.0000		-9.3632	0.1633		-7.6717	0.1303	-1.6915	0.2089	-0.9483	-10.3115
YD	M252Y/T256D	wt	Mackness 2019		mAb1	25	6.0000	94.0000	18.4000		-9.5864	0.1291		-7.6717	0.1303	-1.9147	0.1834	-0.9483	-10.5347
YE	M252Y/T256E	wt	Mackness 2019		mAb1	25	6.0000	128.0000	5.0000		-9.4035	0.0236		-7.6717	0.1303	-1.7317	0.1325	-0.9483	-10.3518
YW	M252Y/T307W	wt	Mackness 2019		mAb1	25	6.0000	118.0000	5.0000		-9.4517	0.0257		-7.6717	0.1303	-1.7799	0.1328	-0.9483	-10.4000
DQ	T256D/T307Q	wt	Mackness 2019		mAb1	25	6.0000	232.0000	24.0000		-9.0511	0.0647		-7.6717	0.1303	-1.3794	0.1455	-0.9483	-9.9994
DW	T256D/T307W	wt	Mackness 2019		mAb1	25	6.0000	169.0000	8.0000		-9.2388	0.0287		-7.6717	0.1303	-1.5671	0.1335	-0.9483	-10.1871
LS	M428L/N434S	wt	Mackness 2019		mAb1	25	6.0000	272.0000	40.0000		-8.9569	0.0942		-7.6717	0.1303	-1.2851	0.1608	-0.9483	-9.9052
YTE	M252Y/S254T/T256E	wt	Mackness 2019		mAb1	25	6.0000	342.0000	117.0000		-8.8212	0.2481		-7.6717	0.1303	-1.1494	0.2802	-0.9483	-9.7695
YDQ	M252Y/T256D/T307Q	wt	Mackness 2019		mAb1	25	6.0000	115.0000	7.4000		-9.4669	0.0394		-7.6717	0.1303	-1.7952	0.1362	-0.9483	-10.4152
YEQ	M252Y/T256E/T307Q	wt	Mackness 2019		mAb1	25	6.0000	218.0000	6.0000		-9.0880	0.0165		-7.6717	0.1303	-1.4163	0.1314	-0.9483	-10.0363
AAA	T307A/E380A/N434A	wt	Mackness 2019		mAb1	25	6.0000	1780.0000	380.0000		-7.8438	0.1423		-7.6717	0.1303	-0.1721	0.1930	-0.9483	-8.7922
wt	wt	wt	Datta-Mannan 2012		A1	25	6.0000	65.0000			-9.8050			-9.8050		0.0000		1.1849	-8.6200
P	V308P	wt	Datta-Mannan 2012		A1	25	6.0000	2.0000			-11.8675			-9.8050		-2.0626		1.1849	-10.6826
QL	T250Q/M428L	wt	Datta-Mannan 2012		A1	25	6.0000	3.0000			-11.6273			-9.8050		-1.8224		1.1849	-10.4424
wt	wt	wt	Datta-Mannan 2012		B1	25	6.0000	195.0000			-9.1540			-9.1540		0.0000		0.5340	-8.6200
P	V308P	wt	Datta-Mannan 2012		B1	25	6.0000	1.0000			-12.2782			-9.1540		-3.1242		0.5340	-11.7442
QL	T250Q/M428L	wt	Datta-Mannan 2012		B1	25	6.0000	2.0000			-11.8675			-9.1540		-2.7135		0.5340	-11.3335
wt	wt	wt	Datta-Mannan 2012		C1	25	6.0000	66.0000			-9.7959			-9.7959		0.0000		1.1759	-8.6200
P	V308P	wt	Datta-Mannan 2012		C1	25	6.0000	1.0000			-12.2782			-9.7959		-2.4823		1.1759	-11.1023
QL	T250Q/M428L	wt	Datta-Mannan 2012		C1	25	6.0000	5.0000			-11.3247			-9.7959		-1.5287		1.1759	-10.1488
wt	wt	wt	Datta-Mannan 2012		D1	25	6.0000	91.0000			-9.6056			-9.6056		0.0000		0.9856	-8.6200
P	V308P	wt	Datta-Mannan 2012		D1	25	6.0000	1.0000			-12.2782			-9.6056		-2.6726		0.9856	-11.2927
QL	T250Q/M428L	wt	Datta-Mannan 2012		D1	25	6.0000	9.0000			-10.9764			-9.6056		-1.3708		0.9856	-9.9908
wt	wt	wt	Datta-Mannan 2012		E1	25	6.0000	160.0000			-9.2713			-9.2713		0.0000		0.6512	-8.6200
P	V308P	wt	Datta-Mannan 2012		E1	25	6.0000	1.0000			-12.2782			-9.2713		-3.0070		0.6512	-11.6270
QL	T250Q/M428L	wt	Datta-Mannan 2012		E1	25	6.0000	13.0000			-10.7585			-9.2713		-1.4873		0.6512	-10.1073
wt	wt	wt	Borrok 2015		HB20.3 (anti-CD20)	25	6.0000	880.0000			-8.2612			-8.2612		0.0000		-0.3588	-8.6200
YTE	M252Y/S254T/T256E	wt	Borrok 2015		HB20.3 (anti-CD20)	25	6.0000	215.0000			-9.0962			-8.2612		-0.8350		-0.3588	-9.4550
wt	wt	wt	Borrok 2015		motavizumab	25	6.0000	2140.0000			-7.7347			-7.7347		0.0000		-0.8853	-8.6200
YTE	M252Y/S254T/T256E	wt	Borrok 2015		motavizumab	25	6.0000	314.0000			-8.8718			-7.7347		-1.1371		-0.8853	-9.7571
wt	wt	wt	Lee 2019		Trastuzumab	25	5.8000	550.0000	50.0000		-8.5397	0.0565		-8.5397	0.0565	0.0000	0.0799	-0.0804	-8.6200
LS	M428L/N434S	wt	Lee 2019		Trastuzumab	25	5.8000	55.0000	3.0000		-9.9039	0.0332		-8.5397	0.0565	-1.3642	0.0655	-0.0804	-9.9843
YTE	M252Y/S254T/T256E	wt	Lee 2019		Trastuzumab	25	5.8000	23.0000	1.0000		-10.4205	0.0263		-8.5397	0.0565	-1.8808	0.0623	-0.0804	-10.5008
DHS	L309D/Q311H/N434S	wt	Lee 2019		Trastuzumab	25	5.8000	110.0000	20.0000		-9.4933	0.1189		-8.5397	0.0565	-0.9536	0.1316	-0.0804	-9.5736
wt	wt	wt	Yeung 2010		bevacizumab	25	6.0000	2400.0000	100.0000		-7.6668	0.0252		-7.6668	0.0252	0.0000	0.0357	-0.9533	-8.6200
	N434H	wt	Yeung 2010		bevacizumab	25	6.0000	470.0000	10.0000		-8.6328	0.0127		-7.6668	0.0252	-0.9660	0.0283	-0.9533	-9.5861
QA	T307Q/N434A	wt	Yeung 2010		bevacizumab	25	6.0000	241.0000	5.0000		-9.0286	0.0124		-7.6668	0.0252	-1.3618	0.0281	-0.9533	-9.9818
QS	T307Q/N434S	wt	Yeung 2010		bevacizumab	25	6.0000	203.0000	6.0000		-9.1302	0.0178		-7.6668	0.0252	-1.4634	0.0309	-0.9533	-10.0835
PA	V308P/N434A	wt	Yeung 2010		bevacizumab	25	6.0000	70.0000	2.3000		-9.7611	0.0198		-7.6668	0.0252	-2.0943	0.0321	-0.9533	-10.7143
QAA	T307Q/E380A/N434A	wt	Yeung 2010		bevacizumab	25	6.0000	160.0000	4.0000		-9.2713	0.0150		-7.6668	0.0252	-1.6045	0.0293	-0.9533	-10.2245
wt	wt	wt	Yeung 2009		h4D5 (trastuzumab)	25	6.0000	1700.0000	20.0000		-7.8711	0.0070		-7.8711	0.0070	0.0000	0.0099	-0.7489	-8.6200
	N434A	wt	Yeung 2009		h4D5 (trastuzumab)	25	6.0000	570.0000	30.0000		-8.5185	0.0320		-7.8711	0.0070	-0.6474	0.0328	-0.7489	-9.2675
	N434H	wt	Yeung 2009		h4D5 (trastuzumab)	25	6.0000	370.0000	30.0000		-8.7746	0.0501		-7.8711	0.0070	-0.9035	0.0506	-0.7489	-9.5235
	N434W	wt	Yeung 2009		h4D5 (trastuzumab)	25	6.0000	44.0000	5.0000		-10.0361	0.0715		-7.8711	0.0070	-2.1651	0.0718	-0.7489	-10.7851
	N434Y	wt	Yeung 2009		h4D5 (trastuzumab)	25	6.0000	78.0000	12.0000		-9.6969	0.0990		-7.8711	0.0070	-1.8258	0.0992	-0.7489	-10.4459
QL	T250Q/M428L	wt	Yeung 2009		h4D5 (trastuzumab)	25	6.0000	234.0000	22.0000		-9.0460	0.0585		-7.8711	0.0070	-1.1749	0.0589	-0.7489	-9.7950
YA	M252Y/N434A	wt	Yeung 2009		h4D5 (trastuzumab)	25	6.0000	220.0000	20.0000		-9.0826	0.0565		-7.8711	0.0070	-1.2115	0.0569	-0.7489	-9.8315
QA	T307Q/N434A	wt	Yeung 2009		h4D5 (trastuzumab)	25	6.0000	235.0000	20.0000		-9.0435	0.0527		-7.8711	0.0070	-1.1724	0.0532	-0.7489	-9.7924
PA	V308P/N434A	wt	Yeung 2009		h4D5 (trastuzumab)	25	6.0000	76.0000	10.0000		-9.7123	0.0836		-7.8711	0.0070	-1.8412	0.0839	-0.7489	-10.4613
PY	V308P/N434Y	wt	Yeung 2009		h4D5 (trastuzumab)	25	6.0000	10.0000	1.8000		-10.9140	0.1176		-7.8711	0.0070	-3.0429	0.1178	-0.7489	-11.6629
VA	A378V/N434A	wt	Yeung 2009		h4D5 (trastuzumab)	25	6.0000	390.0000	40.0000		-8.7434	0.0641		-7.8711	0.0070	-0.8723	0.0645	-0.7489	-9.4923
LA	M428L/N434A	wt	Yeung 2009		h4D5 (trastuzumab)	25	6.0000	300.0000	40.0000		-8.8988	0.0848		-7.8711	0.0070	-1.0277	0.0851	-0.7489	-9.6478
AI	N434A/Y436I	wt	Yeung 2009		h4D5 (trastuzumab)	25	6.0000	340.0000	80.0000		-8.8247	0.1589		-7.8711	0.0070	-0.9536	0.1591	-0.7489	-9.5736
YPY	M252Y/V308P/N434Y	wt	Yeung 2009		h4D5 (trastuzumab)	25	6.0000	4.0000	1.0000		-11.4569	0.1704		-7.8711	0.0070	-3.5858	0.1706	-0.7489	-12.2058
QAA	T307Q/E380A/N434A	wt	Yeung 2009		h4D5 (trastuzumab)	25	6.0000	280.0000	10.0000		-8.9397	0.0215		-7.8711	0.0070	-1.0686	0.0227	-0.7489	-9.6886
wt	wt	wt	Monnet 2014	wt	CAT 13.6E12 (anti-CD20)	25	6.0000	78.3000			-9.6947			-9.6947		0.0000		1.0746	-8.6200
	T307A/N315D/A330V/E382V/N389T/N434Y	wt	Monnet 2014	C6A-69	CAT 13.6E12 (anti-CD20)	25	6.0000	18.8000			-10.5400			-9.6947		-0.8453		1.0746	-9.4653
	T256N/A378V/S383N/N434Y	wt	Monnet 2014	C6A-78	CAT 13.6E12 (anti-CD20)	25	6.0000	17.6000			-10.5790			-9.6947		-0.8844		1.0746	-9.5044
	N315D/A330V/N361D/A378V/N434Y	wt	Monnet 2014	T5A-74	CAT 13.6E12 (anti-CD20)	25	6.0000	10.6000			-10.8795			-9.6947		-1.1848		1.0746	-9.8048
IDY	V259I/N315D/N434Y	wt	Monnet 2014	C6A-74	CAT 13.6E12 (anti-CD20)	25	6.0000	12.9000			-10.7631			-9.6947		-1.0684		1.0746	-9.6885
	P230S/N315D/M428L/N434Y	wt	Monnet 2014	C6A-60	CAT 13.6E12 (anti-CD20)	25	6.0000	13.8000			-10.7231			-9.6947		-1.0285		1.0746	-9.6485
wt	wt	wt	Zalevsky 2010		bevacizumab	25	6.0000	2460.0000			-7.6521			-7.6521		0.0000		-0.9679	-8.6200
	N434S	wt	Zalevsky 2010		bevacizumab	25	6.0000	850.0000			-8.2818			-7.6521		-0.6296		-0.9679	-9.2497
IF	V259I/V308F	wt	Zalevsky 2010		bevacizumab	25	6.0000	424.0000			-8.6938			-7.6521		-1.0417		-0.9679	-9.6617
LS	M428L/N434S	wt	Zalevsky 2010		bevacizumab	25	6.0000	218.0000			-9.0880			-7.6521		-1.4358		-0.9679	-10.0559
YTE	M252Y/S254T/T256E	wt	Zalevsky 2010		bevacizumab	25	6.0000	340.0000			-8.8247			-7.6521		-1.1725		-0.9679	-9.7926
IFL	V259I/V308F/M428L	wt	Zalevsky 2010		bevacizumab	25	6.0000	124.0000			-9.4223			-7.6521		-1.7701		-0.9679	-10.3902
wt	wt	wt	Dall'Acqua 2002		MEDI-493	25	6.0000	2527.0000	117.0000		-7.6362	0.0281		-7.6362	0.0281	0.0000	0.0397	-0.9838	-8.6200
	M252W	wt	Dall'Acqua 2002		MEDI-493	25	6.0000	408.0000	24.0000		-8.7166	0.0359		-7.6362	0.0281	-1.0804	0.0456	-0.9838	-9.7004
Y	M252Y	wt	Dall'Acqua 2002		MEDI-493	25	6.0000	532.0000	37.0000		-8.5594	0.0427		-7.6362	0.0281	-0.9232	0.0511	-0.9838	-9.5432
FD	M252F/T256D	wt	Dall'Acqua 2002		MEDI-493	25	6.0000	933.0000	170.0000		-8.2266	0.1192		-7.6362	0.0281	-0.5903	0.1224	-0.9838	-9.2104
YQ	M252Y/T256Q	wt	Dall'Acqua 2002		MEDI-493	25	6.0000	560.0000	102.0000		-8.5290	0.1191		-7.6362	0.0281	-0.8928	0.1224	-0.9838	-9.5128
FH	N434F/Y436H	wt	Dall'Acqua 2002		MEDI-493	25	6.0000	493.0000	7.0000		-8.6045	0.0085		-7.6362	0.0281	-0.9683	0.0293	-0.9838	-9.5883
YTE	M252Y/S254T/T256E	wt	Dall'Acqua 2002		MEDI-493	25	6.0000	225.0000	10.0000		-9.0693	0.0269		-7.6362	0.0281	-1.4330	0.0389	-0.9838	-10.0531
TPS	V308T/L309P/Q311S	wt	Dall'Acqua 2002		MEDI-493	25	6.0000	1964.0000	84.0000		-7.7856	0.0259		-7.6362	0.0281	-0.1493	0.0382	-0.9838	-8.7694
DPS	G385D/Q386P/N389S	wt	Dall'Acqua 2002		MEDI-493	25	6.0000	2164.0000	331.0000		-7.7281	0.0984		-7.6362	0.0281	-0.0919	0.1023	-0.9838	-8.7119
KFH	H433K/N434F/Y436H	wt	Dall'Acqua 2002		MEDI-493	25	6.0000	399.0000	47.0000		-8.7299	0.0743		-7.6362	0.0281	-1.0936	0.0794	-0.9838	-9.7137
RYH	H433R/N434Y/Y436H	wt	Dall'Acqua 2002		MEDI-493	25	6.0000	472.0000	61.0000		-8.6303	0.0820		-7.6362	0.0281	-0.9941	0.0867	-0.9838	-9.6141
YTEKFH	M252Y/S254T/T256E/H433K/N434F/Y436H	wt	Dall'Acqua 2002		MEDI-493	25	6.0000	44.0000	3.0000		-10.0361	0.0418		-7.6362	0.0281	-2.3999	0.0504	-0.9838	-11.0200
	D312I	wt	Current work		VRC01	25	6.0000	2128.0000			-7.7380	0.0118		-8.0168	0.0233	0.2787	0.0261	-0.6033	-8.3413
	D312S	wt	Current work		VRC01	25	6.0000	1120.0000			-8.1183	0.0048		-8.0168	0.0233	-0.1016	0.0238	-0.6033	-8.7216
	H433K	wt	Current work		VRC01	25	6.0000	872.0000			-8.2666	0.0214		-8.0168	0.0233	-0.2499	0.0317	-0.6033	-8.8699
	H433Q	wt	Current work		VRC01	25	6.0000	1310.0000			-8.0255	0.0077		-8.0168	0.0233	-0.0087	0.0246	-0.6033	-8.6288
	H433Y	wt	Current work		VRC01	25	6.0000	7070.0000			-7.0267	0.0231		-8.0168	0.0233	0.9901	0.0328	-0.6033	-7.6300
	H435K	wt	Current work		VRC01	25	6.0000	386.0000			-8.7495	0.0093		-8.0168	0.0233	-0.7327	0.0251	-0.6033	-9.3528
	H435Y	wt	Current work		VRC01	25	6.0000	36500.0000			-6.0541	0.4355		-8.0168	0.0233	1.9626	0.4362	-0.6033	-6.6574
	I253M	wt	Current work		VRC01	25	6.0000	4280.0000			-7.3240	0.0536		-8.0168	0.0233	0.6927	0.0584	-0.6033	-7.9273
	L251N	wt	Current work		VRC01	25	6.0000	2281.0000			-7.6969	0.0166		-8.0168	0.0233	0.3198	0.0286	-0.6033	-8.3002
	L309D	wt	Current work		VRC01	25	6.0000	5450.0000			-7.1809	0.0962		-8.0168	0.0233	0.8359	0.0990	-0.6033	-7.7841
	L432K	wt	Current work		VRC01	25	6.0000	2172.0000			-7.7259	0.0138		-8.0168	0.0233	0.2908	0.0271	-0.6033	-8.3292
	M252H	wt	Current work		VRC01	25	6.0000	5750.0000			-7.1491	0.0505		-8.0168	0.0233	0.8676	0.0556	-0.6033	-7.7524
	M252R	wt	Current work		VRC01	25	6.0000	6053.0000			-7.1187	0.0219		-8.0168	0.0233	0.8981	0.0320	-0.6033	-7.7220
	M252Y/S254C/T256E	wt	Current work		VRC01	25	6.0000	3230.0000			-7.4908	0.0398		-8.0168	0.0233	0.5260	0.0461	-0.6033	-8.0941
	M252Y/S254V/T256E	wt	Current work		VRC01	25	6.0000	131.0000			-9.3897	0.0091		-8.0168	0.0233	-1.3730	0.0250	-0.6033	-9.9930
	M428E	wt	Current work		VRC01	25	6.0000	4760.0000			-7.2611	0.0602		-8.0168	0.0233	0.7557	0.0646	-0.6033	-7.8643
	M428L	wt	Current work		VRC01	25	6.0000	368.0000			-8.7778	0.0213		-8.0168	0.0233	-0.7610	0.0316	-0.6033	-9.3811
	N434F	wt	Current work		VRC01	25	6.0000	99.0000			-9.5557	0.0182		-8.0168	0.0233	-1.5389	0.0296	-0.6033	-10.1590
	N434S	wt	Current work		VRC01	25	6.0000	294.0000			-8.9108	0.0163		-8.0168	0.0233	-0.8940	0.0285	-0.6033	-9.5141
	Q311H	wt	Current work		VRC01	25	6.0000	1510.0000			-7.9413	0.0377		-8.0168	0.0233	0.0754	0.0443	-0.6033	-8.5446
	Q311R	wt	Current work		VRC01	25	6.0000	861.0000			-8.2742	0.0289		-8.0168	0.0233	-0.2574	0.0371	-0.6033	-8.8774
	S254C	wt	Current work		VRC01	25	6.0000	77600.0000			-5.6072	0.5538		-8.0168	0.0233	2.4095	0.5543	-0.6033	-6.2105
	S254T	wt	Current work		VRC01	25	6.0000	2240.0000			-7.7077	0.0083		-8.0168	0.0233	0.3091	0.0247	-0.6033	-8.3109
	S254V	wt	Current work		VRC01	25	6.0000	3050.0000			-7.5248	0.0076		-8.0168	0.0233	0.4920	0.0245	-0.6033	-8.1281
	T250I	wt	Current work		VRC01	25	6.0000	1639.0000			-7.8927	0.0135		-8.0168	0.0233	0.1240	0.0269	-0.6033	-8.4960
	wt	E133D	Current work		VRC01	25	6.0000	1930.0000			-7.7959			-8.0168	0.0233	0.2208		-0.6033	-8.3992
	wt	E133Q	Current work		VRC01	25	6.0000	30600.0000			-6.1586			-8.0168	0.0233	1.8582		-0.6033	-6.7619
	wt	P132G	Current work		VRC01	25	6.0000	6080.0000			-7.1160			-8.0168	0.0233	0.9007		-0.6033	-7.7193
	wt	P132N	Current work		VRC01	25	6.0000	15100.0000			-6.5771			-8.0168	0.0233	1.4397		-0.6033	-7.1804
	wt	P132V	Current work		VRC01	25	6.0000	1700.0000			-7.8711			-8.0168	0.0233	0.1457		-0.6033	-8.4744
DHS	L309D/Q311H/N434S	wt	Current work		VRC01	25	6.0000	312.0000			-8.8756	0.0134		-8.0168	0.0233	-0.8588	0.0269	-0.6033	-9.4789
KF	H433K/N434F	wt	Current work		VRC01	25	6.0000	72.0000			-9.7444	0.0252		-8.0168	0.0233	-1.7276	0.0343	-0.6033	-10.3476
LS	M428L/N434S	wt	Current work		VRC01	25	6.0000	117.0000			-9.4567	0.0154		-8.0168	0.0233	-1.4400	0.0279	-0.6033	-10.0600
TE	S254T/T256E	wt	Current work		VRC01	25	6.0000	1108.0000			-8.1247	0.0190		-8.0168	0.0233	-0.1080	0.0301	-0.6033	-8.7280
YE	M252Y/T256E	wt	Current work		VRC01	25	6.0000	260.0000			-8.9836	0.0069		-8.0168	0.0233	-0.9668	0.0243	-0.6033	-9.5869
YT	M252Y/S254T	wt	Current work		VRC01	25	6.0000	245.0000			-9.0188	0.0073		-8.0168	0.0233	-1.0021	0.0244	-0.6033	-9.6221
YTE	M252Y/S254T/T256E	wt	Current work		VRC01	25	6.0000	154.9129	1.1709		-9.2904	0.0174		-8.0168	0.0233	-1.2736	0.0291	-0.6033	-9.8937
YTE + A378V	M252Y/S254T/T256E/A378V	wt	Current work		VRC01	25	6.0000	113.0000			-9.4773	0.0106		-8.0168	0.0233	-1.4606	0.0256	-0.6033	-10.0806
YTE + H433K	M252Y/S254T/T256E/H433K	wt	Current work		VRC01	25	6.0000	91.0000			-9.6056	0.0266		-8.0168	0.0233	-1.5889	0.0354	-0.6033	-10.2089
YTE + N434F	M252Y/S254T/T256E/N434F	wt	Current work		VRC01	25	6.0000	88.0000			-9.6255	0.0136		-8.0168	0.0233	-1.6087	0.0270	-0.6033	-10.2288
YTE + N434S	M252Y/S254T/T256E/N434S	wt	Current work		VRC01	25	6.0000	81.0000			-9.6746	0.0378		-8.0168	0.0233	-1.6578	0.0444	-0.6033	-10.2779
YTE + Q311H	M252Y/S254T/T256E/Q311H	wt	Current work		VRC01	25	6.0000	143.0000			-9.3378	0.0211		-8.0168	0.0233	-1.3211	0.0314	-0.6033	-9.9411
YTE + Y436H	M252Y/S254T/T256E/Y436H	wt	Current work		VRC01	25	6.0000	276.0000			-8.9482	0.0803		-8.0168	0.0233	-0.9315	0.0837	-0.6033	-9.5515
YTEP	M252Y/S254T/T256E/V308P	wt	Current work		VRC01	25	6.0000	26.0000			-10.3478	0.0474		-8.0168	0.0233	-2.3311	0.0528	-0.6033	-10.9511
wt	wt	wt	Current work		VRC01	25	6.0000	1329.4690			-8.0168	0.0233		-8.0168	0.0233	0.0000	0.0329	-0.6033	-8.6200
